# An Atlas of Linkage Disequilibrium Across Species

**DOI:** 10.1101/2024.09.24.614726

**Authors:** Tian-Neng Zhu, Xing Huang, Meng-yuan Yang, Guo-An Qi, Qi-Xin Zhang, Feng Lin, Wenjing Zhang, Zhe Zhang, Xin Jin, Hou-Feng Zheng, Hai-Ming Xu, Shizhou Yu, Guo-Bo Chen

**Author notes:** Correspondence: Guo-Bo Chen, Shizhou Yu.

## Abstract

Linkage disequilibrium (LD) is a key metric that characterizes populations in flux. To reach a genomic scale LD illustration, which has a substantial computational cost of *𝒪*(*nm*^2^), we introduce a framework with two novel algorithms for LD estimation: X-LD, with a time complexity of *𝒪*(*n*^2^*m*) suitable for small sample sizes (*n <* 10^4^); X-LDR, a stochastic algorithm with a time complexity of *𝒪*(*nmB*) for biobank-scale data (*B* iterations); *n* the sample size, and *m* the number of SNPs. These methods can refine the entire genome into high-resolution LD grids, such as more than 9 million grids for UK Biobank samples (∼4.2 million SNPs). The efficient resolution for genome-wide LD leads to intriguing biological discoveries. **I)** High-resolution LD illustrations revealed how the pericentromeric regions and the HLA region lead to intense and extended LD patterns. **II)** Two universal LD patterns, identified as Norm I and Norm II patterns, provide insights on the evolutionary history of populations and can also highlight genomic regions of deviation, such as chromosomes 6 and 11 or ncRNA regions. **III)** The results of our innovative LD decay method aligned with the LD decay scores of 59.5 for Europeans, 60.2 for East Asians, and 33.2 for Africans; correspondingly, the length of the LD was approximately 2.85 Mb, 2.18 Mb, and 1.58 Mb for these three ethnicities. Rare or imputed variants universally increased LD. **IV)** An unprecedented LD atlas for 25 reference populations contoured interspecies diversity in terms of their Norm I and Norm II LD patterns, highlighting the impact of refined population structure, quality of reference genomes, and uncovered a profound *status quo* of these populations. The algorithms have been implemented in C++ and are freely available (https://github.com/gc5k/gear2).
