## Supplementary material for "An Atlas of Linkage Disequilibrium Across Species": ExtendData1

Data	n	m	Fst	Lg	Li (mean)	Lij (mean)	b0	b1	rho	Rsq	b0_peeling	b1_peeling	rho_peeling	Rsq_peeling	The num of peeled eigen
1KG Human	2548	6822902	0.064442105	0.00576525	0.01014732	0.009648308	0.009649095	120.0609799	0.360833866	0.130201079	9.53482E-05	28.89477023	0.97468705	0.950014846	16
Apple	497	4264306	0.066003914	0.0105686	0.020873347	0.011191815	0.017875914	733.6318819	0.145925393	0.02129422	0.001213106	105.175633	0.47436528	0.225022419	8
Barley	20458	206930	0.154055259	0.0473058	0.088665743	0.052405325	0.113341109	-698.6986971	-0.145937682	0.021297807	7.26971E-05	2.794428883	0.769141881	0.591579233	39
Cattle	743	8455910	0.021959547	0.00258372	0.012237801	0.002897531	0.007473869	1259.998122	0.641964532	0.41211846	0.001102783	-28.95374394	-0.865767396	0.749553184	35
Chicken	858	8746631	0.029754292	0.00287356	0.003285926	0.002776854	0.003177406	8.75397212	0.53122133	0.282196102	0.000371914	3.384066677	0.768705286	0.590907816	18
Common wheat	782	844636	0.029062435	0.00197492	0.005742323	0.001977029	0.007883506	-71.69166321	-0.475316363	0.225925645	0.001049342	-6.685950028	-0.681923772	0.465020031	9
Cotton	1245	1108927	0.102578435	0.0200924	0.08497475	0.01212149	0.163090007	-2217.109275	-0.504032273	0.254048532	0.003058849	21.91929213	0.553935167	0.30684417	8
Dog	658	8385289	0.047243144	0.00384672	0.005085786	0.003856675	0.005492478	-82.08788	-0.135168304	0.01827047	0.000551446	17.84552954	0.640893035	0.410743883	28
Fruit fly	205	1493351	0.021463336	0.000842879	0.002152206	0.001054497	0.011663372	-3527.630347	-0.575295156	0.330964517	0.001203273	-299.4556751	-0.529210012	0.280063237	56
Great tit	3015	475419	0.004706932	0.000145145	0.000709125	0.000159975	0.000443978	1.016148023	0.921592119	0.849332035	0.000199329	0.592558703	0.991273653	0.982623454	74
Maize	1210	24192608	0.045059635	0.00548178	0.012390845	0.006142524	0.003549374	20298.94716	0.629905603	0.396781069	0.00040267	140.502027	0.854242635	0.729730479	56
Mouse	150	2577186	0.144762757	0.0574241	0.066654111	0.056915454	0.062721553	466.2756674	0.220155859	0.048468602	0.025952285	-557.0543821	-0.614782079	0.377957004	2
Pig	1602	18281107	0.174675599	0.0343325	0.036120194	0.033827561	0.038455457	-2167.711095	-0.126125134	0.015907549	0.00039542	46.71909992	0.872992571	0.76211603	33
Rapeseed	991	5902394	0.088833095	0.0134817	0.025556058	0.013896975	0.02768699	-610.594065	-0.064060501	0.004103748	0.001214357	135.5292486	0.516011449	0.266267815	6
Rice	3024	4539655	0.282311476	0.0857701	0.096808442	0.086657701	0.074490052	8282.59657	0.125225673	0.015681469	-0.001359226	4456.049365	0.474772017	0.225408468	1
Sheep	453	20672452	0.044952655	0.00216881	0.002767956	0.002100128	0.002305279	244.3712384	0.784864129	0.616011701	0.000180589	182.7484255	0.986815846	0.973805515	7
Silkworm	1082	9201012	0.052183564	0.00824685	0.015644789	0.00842205	0.015944138	-94.69171647	-0.032743116	0.001072112	0.001805331	100.6334759	0.650425768	0.42305368	8
Sorghum	485	4432158	0.107545562	0.0279976	0.04503356	0.029355338	0.032240066	5570.537812	0.196780461	0.03872255	0.001085499	876.5056124	0.630351628	0.397343175	6
Soybean	2898	4814874	0.070594564	0.0112546	0.04548316	0.012726538	0.065345148	-4376.223801	-0.363569653	0.132182893	0.000901612	87.28335741	0.590001016	0.348101199	13
Tea	190	4187325	0.090150785	0.00987095	0.010497183	0.009786401	0.009368477	305.0662588	0.284974521	0.081210477	0.000565071	25.57608411	0.49796478	0.247968922	12
Thale cress	1135	1057383	0.074987199	0.00858177	0.009656722	0.008813358	0.006733011	591.9154	0.811556684	0.658624251	0.000392216	38.66805046	0.916131035	0.839296074	15
Tobacco	164	82228	0.384723171	0.163398	0.267729417	0.151718135	0.351394502	-210.6212568	-0.315877025	0.099778295	0.029936243	-36.78276592	-0.378408736	0.143193171	3
Tomato	579	4865543	0.374828101	0.14474	0.280886833	0.150337868	0.444490556	-60190.89738	-0.770161451	0.593148661	0.011318017	-1479.600645	-0.442130622	0.195479487	30
Water buffalo	220	27052191	0.269093785	0.0707808	0.071947191	0.070646845	0.067102971	4710.421018	0.416234418	0.17325109	0.00083632	149.8660421	0.883764659	0.781039972	2
Yeast	1011	82869	0.307772863	0.105944	0.11229575	0.105059876	0.113422709	-4.106084058	-0.099989755	0.009997951	0.001854804	0.609503814	0.9045336	0.818181034	10
