## Supplementary material for "An Atlas of Linkage Disequilibrium Across Species": ExtendData2

### Sheet: Sheet1
Accession number	Accession name in Chinese	Accession name	Biological status	Country of origin	Curing status
Ta001	福泉团叶摺烟	FU QUAN TUAN YE ZHE YAN	landrace	China	flue-cured
Ta002	炉山大莴笋叶	LU SHAN DA WO SUN YE	landrace	China	flue-cured
Ta003	春雷三号	CHUN LEI SAN HAO	cultivar	China	flue-cured
Ta004	湄潭黑团壳	MEI TAN HEI TUAN KE	landrace	USA	flue-cured
Ta005	片片黄	PIAN PIAN HUANG	landrace	China	flue-cured
Ta006	哲伍毛烟	ZHE WU MAO YAN	landrace	China	flue-cured
Ta007	黔Q6	QIAN Q6	landrace	China	flue-cured
Ta008	长脖黄	CHANG BO HUANG	landrace	China	flue-cured
Ta009	大黄金5210	DA HUANG JIN 5210	landrace	China	flue-cured
Ta010	单育二号	DAN YU ER HAO	cultivar	China	flue-cured
Ta011	革新三号	GE XIN SAN HAO	cultivar	China	flue-cured
Ta012	红花大金元	HONG HUA DA JIN YUAN	landrace	China	flue-cured
Ta013	红星一号	HONG XING YI HAO	landrace	China	flue-cured
Ta014	金星6007	JIN XING 6007	landrace	China	flue-cured
Ta015	净叶黄	JING YE HUANG	cultivar	China	flue-cured
Ta016	胎里富1011	TAI LI FU 1011	landrace	China	flue-cured
Ta017	歪把子	WAI BA ZI	landrace	China	flue-cured
Ta018	小白筋0948	XIAO BAI JIN 0948	landrace	China	flue-cured
Ta019	小黄金1025	XIAO HUANG JIN 1025	landrace	China	flue-cured
Ta020	许金二号	XU JIN ER HAO	landrace	China	flue-cured
Ta021	云烟85	YUN YAN 85	cultivar	China	flue-cured
Ta022	云烟87	YUN YAN 87	cultivar	China	flue-cured
Ta023	中烟14	ZHONG YAN 14	cultivar	China	flue-cured
Ta024	中烟90	ZHONG YAN 90	cultivar	China	flue-cured
Ta025	Hicks	Hicks	introduced	USA	flue-cured
Ta026	K149	K149	cultivar	USA	flue-cured
Ta027	K326	K326	cultivar	USA	flue-cured
Ta028	K358	K358	introduced	USA	flue-cured
Ta029	NC567	NC567	cultivar	USA	flue-cured
Ta030	NC729	NC729	cultivar	USA	flue-cured
Ta031	NC82	NC82	cultivar	USA	flue-cured
Ta032	NC89	NC89	cultivar	USA	flue-cured
Ta033	PVH06	PVH06	cultivar	Brazil	flue-cured
Ta034	RG13	RG13	cultivar	USA	flue-cured
Ta035	RG17	RG17	cultivar	USA	flue-cured
Ta036	RG8	RG8	cultivar	USA	flue-cured
Ta037	RG89	RG89	cultivar	USA	flue-cured
Ta038	V2	V2	introduced	USA	flue-cured
Ta039	安龙护耳大柳叶	AN LONG HU ER DA LIU YAN	landrace	China	sun-cured
Ta040	安顺二吊枝	AN SHUN ER DIAO ZHI	landrace	China	sun-cured
Ta041	安顺小吊枝	AN SHUN XIAO DIAO ZHI	introduced	China	sun-cured
Ta042	册亨丫他叶子烟	CE HENG YA TA YE ZI YAN	landrace	China	sun-cured
Ta043	岑巩小花烟	CEN GONG XIAO HUA YAN	landrace	China	sun-cured
Ta044	赤水烟	CHI SHUI YAN	landrace	China	sun-cured
Ta045	大方大红花	DA FANG DA HONG HUA	landrace	China	sun-cured
Ta046	大柳叶节骨密	DA LIU YE JIE GU MI	landrace	China	sun-cured
Ta047	德江小黑烟	DE JIANG XIAO HEI YAN	landrace	China	sun-cured
Ta048	贵定青杆烟	GUI DING QING GAN YAN	landrace	China	sun-cured
Ta049	花溪大青杆	HUA XI DA QING GAN	landrace	China	sun-cured
Ta050	黄平铧口烟	HUANG PING HUA KOU YAN	landrace	China	sun-cured
Ta051	惠水对筋烟	HUI SHUI DUI JIN YAN	landrace	China	sun-cured
Ta052	惠水三都大白花	HUI SHUI SAN DU DA BAI HUA	landrace	China	flue-cured
Ta053	凯里枇杷烟	KAI LI PI PA YAN	landrace	China	sun-cured
Ta054	凯里中号叶子	KAI LI ZHONG HAO YE ZI	landrace	China	sun-cured
Ta055	马耳烟	MA ER YAN	introduced	China	sun-cured
Ta056	平塘中坝晒烟	PING BA ZHONG BAI SHAI YAN	landrace	China	sun-cured
Ta057	普安寸骨烟	PU AN CUN GU YAN	landrace	China	sun-cured
Ta058	贞丰柳叶烟	ZHEN FENG LIU YE YAN	landrace	China	sun-cured
Ta059	炉山大莴笋叶	LU SHAN DA WO SUN YE	landrace	China	flue-cured
Ta060	开阳小黑烟	KAI YANG XIAO HEI YAN	landrace	China	sun-cured
Ta061	Ky56	Ky56	landrace	China	burley
Ta062	KY8959	Ky8959	introduced	USA	burley
Ta063	TN90	TN90	introduced	USA	burley
Ta064	从江塘洞烟	CONG JIANG TANG DONG YAN	landrace	China	air-cured
Ta065	丹寨柳叶亮杆	DAN ZHAI LIU YE LIANG GAN	landrace	Somalia	air-cured
Ta066	丹寨桐叶烟	DAN ZHAI TONG YE YAN	landrace	China	air-cured
Ta067	剑河老土烟	JIAN HE LAO TU YAN	landrace	China	air-cured
Ta068	锦平花烟	JIN PING HUA YAN	landrace	China	air-cured
Ta069	黎平大叶烟	LI PING DA YE YAN	landrace	China	air-cured
Ta070	黎平鸡尾烟	LI PING JI WEI YAN	landrace	China	air-cured
Ta071	榕江羊角烟	RONG JIANG YANG JIAO YAN	landrace	China	air-cured
Ta072	台江小柳叶	TAI JIANG XIAO LIU YE	landrace	China	air-cured
Ta073	68-13	68-13	landrace	China	sun-cured
Ta074	Va309	Va309	introduced	USA	sun-cured
Ta075	督叶实杆	DU YE SHI GAN	landrace	China	sun-cured
Ta076	二黑烟	ER HEI YAN	landrace	China	sun-cured
Ta077	风林一号	FENG LIN YI HAO	landrace	China	sun-cured
Ta078	护脖香1368	HU BO XIANG 1368	landrace	China	sun-cured
Ta079	辽宁大红花	LIAO NING DA HONG HUA	landrace	China	sun-cured
Ta080	勐板晒烟	MENG BAN SHAI YAN	landrace	China	sun-cured
Ta081	千层塔	QIAN CENG TA	landrace	China	sun-cured
Ta082	青梗	QING GENG	landrace	China	sun-cured
Ta083	四川黑柳尖叶	SI CHUAN HEI LIU JIAN YE	landrace	China	sun-cured
Ta084	一朵花	YI DUO HUA	landrace	China	sun-cured
Ta085	转角楼	ZHUAN JIAO LOU	landrace	China	sun-cured
Ta086	四川酉阳大柳叶	SI CHUAN QIU YANG DA LIU YAN	landrace	China	sun-cured
Ta087	大枇杷烟	DA PI PA YAN	landrace	China	sun-cured
Ta088	金山乡旱烟	JIN SHAN XIANG HAN YAN	introduced	USA	sun-cured
Ta089	兴烟1号	XIN YAN 1 HAO	cultivar	China	flue-cured
Ta090	独山软杆	DU SHAN RUAN GAN	landrace	China	flue-cured
Ta091	福泉大枇杷叶	FU QUAN DA PI BA YE	landrace	China	flue-cured
Ta092	麻江大红花	MA JIANG DA HONG HUA	landrace	China	flue-cured
Ta093	黔江一号	QIAN JIANG YI HAO	landrace	China	flue-cured
Ta094	瓮安中坪烟	WENG AN ZHONG PING YAN	cultivar	China	flue-cured
Ta095	柳叶尖0695	LIU YE JIAN 0695	cultivar	China	flue-cured
Ta096	永定401	YONG DING 401	cultivar	China	flue-cured
Ta097	Coker176	Coker176	introduced	USA	flue-cured
Ta098	Coker86	Coker86	introduced	USA	flue-cured
Ta099	Dixie Bright 101	Dixie Bright 101	introduced	USA	flue-cured
Ta100	K346	K346	introduced	USA	flue-cured
Ta101	K730	K730	introduced	USA	flue-cured
Ta102	NC95	NC95	introduced	USA	flue-cured
Ta103	Oxford 2	Oxford 2	introduced	USA	flue-cured
Ta104	Oxford 26	Oxford 26	introduced	USA	flue-cured
Ta105	RG11	RG11	introduced	USA	flue-cured
Ta106	Special 400	Special 400）	introduced	USA	flue-cured
Ta107	Special 401	Special 401	introduced	USA	flue-cured
Ta108	Speight G-164	Speight G-164	introduced	USA	flue-cured
Ta109	Speight G-28	Speight G-28	introduced	USA	flue-cured
Ta110	Speight G-80	Speight G-80	introduced	USA	flue-cured
Ta111	Speight G-172	Speight G-172	introduced	USA	flue-cured
Ta112	Vesta 47	Vesta 47	introduced	USA	flue-cured
Ta113	Virgina Bright Leaf	Virgina Bright Leaf	introduced	USA	flue-cured
Ta114	广黄55	GUANG HUANG 55	cultivar	China	flue-cured
Ta115	潘园黄	PAN YUAN HUANG	cultivar	China	flue-cured
Ta116	云烟二号	YUN YAN ER HAO	cultivar	China	flue-cured
Ta117	毕金二号	BI JIN ER HAO	cultivar	China	flue-cured
Ta118	毕纳1号	BI NA YI HAO	cultivar	China	flue-cured
Ta119	南江三号	NAN JIANG SAN HAO	cultivar	China	flue-cured
Ta120	K326LF	K326LF	cultivar	Brazil	flue-cured
Ta121	韭菜坪2号	JIN CAI PING ER HAO	cultivar	China	flue-cured
Ta122	德江中花烟（2）	DE JIANG ZHONG HUA YAN (2)	landrace	China	sun-cured
Ta123	光柄柳叶（罗）	GUANG BING LIU YE (LUO)	landrace	China	sun-cured
Ta124	光柄柳叶（木）	GUANG BING LIU YE (MU)	landrace	China	sun-cured
Ta125	龙里大白花	LONG LI DA BAI HUA	landrace	China	sun-cured
Ta126	湄潭大黑烟（1）	MEI TAN DA HEI YAN (1)	landrace	China	sun-cured
Ta127	湄潭大蒲扇（3）	MEI TAN DA PU SHAN (3)	landrace	China	sun-cured
Ta128	黔西红花吊把	QIAN XI HONG HUA DIAO BA	landrace	China	sun-cured
Ta129	余庆光把烟	YU QING GUANG BA YAN	landrace	China	sun-cured
Ta130	镇远莲花烟（周）	ZHEN YUAN LIAN HUA YE (ZHOU)	landrace	China	sun-cured
Ta131	镇远小花烟	ZHEN YUAN XIAO HUA YAN	landrace	China	sun-cured
Ta132	天柱大鸡尾	TIAN ZHU DA JI WEI	landrace	China	sun-cured
Ta133	81—26（晒黄烟）	81-26 (SHAI HUANG YAN )	landrace	China	sun-cured
Ta134	矮株一号	AI ZHU YI HAO	landrace	China	sun-cured
Ta135	把柄烟	BA BING YAN	landrace	China	sun-cured
Ta136	大达磨401	DA DA MO 401	landrace	China	sun-cured
Ta137	大花	DA HUA	landrace	China	sun-cured
Ta138	假川烟	JIA CHUAN YAN	landrace	China	sun-cured
Ta139	老山烟	LAO SHAN YAN	landrace	China	sun-cured
Ta140	马里村晒烟(二)	MA LI CHUN SHAI YAN (ER)	landrace	China	sun-cured
Ta141	马里兰872号	MA LI LAN 872 HAO	landrace	China	sun-cured
Ta142	勐海乡晒烟(二)	MENG HAI XIANG SHAI YAN (ER)	landrace	China	sun-cured
Ta143	腾冲大柳叶	TENG CHONG DA LIU YE	landrace	China	sun-cured
Ta144	小叶尖	XIAO YE JIAN	landrace	China	sun-cured
Ta145	枝子花	ZHI ZI HUA	landrace	China	sun-cured
Ta146	黑柳叶尖	HEI NIU YE JIAN	landrace	China	sun-cured
Ta147	KY17	KY17	introduced	USA	Burley
Ta148	L-8	L-8	introduced	USA	Burley
Ta149	S.N.69	S.N.69	introduced	USA	Burley
Ta150	W.B 68	W.B 68	introduced	USA	Burley
Ta151	KY41A	KY41A	introduced	USA	Burley
Ta152	半铁泡	BAN TIE PAO	introduced	USA	Burley
Ta153	BY21	BY21	introduced	USA	Burley
Ta154	KY10	KY10	introduced	USA	Burley
Ta155	KY14	KY14	introduced	USA	Burley
Ta156	Va509	Va509	introduced	USA	Burley
Ta157	Beinhart1000-1	Beinhart1000-1	introduced	Dominican	Cigar
Ta158	Beinhart100—1	Beinhart100—1	introduced	Indonesia	Cigar
Ta159	Florida301	Florida301	introduced	USA	Cigar
Ta160	Argjiro	Argjiro	introduced	Albania	oriental
Ta161	Basma	Basma(BA SI MA )	introduced	Albania	oriental
Ta162	Cekpka	Cekpka	introduced	Albania	oriental
Ta163	Samsun	Samsun	introduced	Albania	oriental
Ta164	Komatini Basma	Komatini Basma	introduced	Greece	oriental
